# Linker Histone H1 subtypes specifically regulate neutrophil differentiation

**DOI:** 10.1101/763482

**Authors:** Gabriel Sollberger, Robert Streeck, Brian E. Caffrey, Arthur I. Skoultchi, Arturo Zychlinsky

## Abstract

Neutrophils are important innate immune cells that tackle invading pathogens with different effector mechanisms. They acquire this antimicrobial potential during their maturation in the bone marrow, where they differentiate from hematopoietic stem cells in a process called granulopoiesis. Mature neutrophils are terminally differentiated and short-lived with a high turnover rate. Here, we show a critical role for linker histone H1 on the differentiation and function of neutrophils using a genome-wide CRISPR/Cas9 screen in the human cell line PLB-985. We systematically disrupted expression of somatic H1 subtypes to show that individual H1 subtypes affect PLB-985 maturation in opposite ways. Importantly, H1 subtypes also affect neutrophil differentiation of murine bone marrow stem cells, demonstrating an unexpected subtype-specific role for H1 in granulopoiesis.
