## Supplementary Table 1 for "Linker Histone H1 subtypes specifically regulate neutrophil differentiation"

### Sheet: Sheet1
gene_id	1	2	3	4	5	6	median	mean	% of guides	gene
HIST1H1E	7.6324	7.6324	6.10592	4.07061	NA	NA	6.86916	6.36033	1	histone 1.4
ALG11	6.10592	6.10592	2.03531	NA	NA	NA	6.10592	4.74905	1	alpha 1,2-mannosyltransferase
IKBIP	10.6854	4.69686	2.18069	NA	NA	NA	4.69686	5.8543	1	IkB-kinase interacting protein
GSKIP	4.57944	3.66355	2.24955	2.04382	NA	NA	2.95655	3.13409	1	GSK3B interacting protein
PARVG	6.10592	3.66355	2.18069	2.03531	NA	NA	2.92212	3.49637	1	parvin gamma
PSMD8	6.10592	3.21364	2.37452	2.15503	NA	NA	2.79408	3.46228	1	Proteasome 26S Subunit, Non-ATPase 8
CALML5	2.83796	2.31035	2.15503	2.07861	NA	NA	2.23269	2.34549	1	Calmodulin Like 5
MAP2K3	7.6324	5.08827	3.85637	3.75749	3.05296	0.473735	3.80693	3.97687	0.833333	Mitogen-Activated Protein Kinase Kinase 3
TCERG1	6.10592	5.16655	4.07061	2.71374	2.18069	1.96965	3.39218	3.70119	0.833333	Transcription Elongation Regulator 1
GCHFR	7.16782	4.96106	3.8162	2.61682	2.23101	0.600582	3.21651	3.56558	0.833333	GTP Cyclohydrolase I Feedback Regulator
POLDIP3	10.1765	5.16655	2.71374	0.4	NA	NA	3.94015	4.61421	0.8	Polymerase (DNA) Delta Interacting Protein 3
SLC16A3	12.2118	3.56179	3.4891	2.03531	0.872274	NA	3.4891	4.43406	0.8	Solute Carrier Family 16 Member 3
SRSF5	16.7913	9.15888	3.4891	3.24377	0.222222	NA	3.4891	6.58105	0.8	Serine/Arginine-Rich Splicing Factor 5
LMAN2	7.6324	5.2918	3.35081	2.93084	1.41998	NA	3.35081	4.12517	0.8	Lectin, Mannose Binding 2
HMGB2	7.6324	3.8974	3.1208	2.22033	0.111111	NA	3.1208	3.39641	0.8	High Mobility Group Box 2
GRIPAP1	4.40983	3.05296	3.05296	2.24955	1.0619	NA	3.05296	2.76544	0.8	GRIP1 Associated Protein 1
HIST1H1C	9.15888	4.40983	3.05296	2.71374	0.0851064	NA	3.05296	3.8841	0.8	Histone 1.2
MFSD10	9.15888	6.10592	2.90031	2.28972	0.246704	NA	2.90031	4.14031	0.8	Major Facilitator Superfamily Domain Containing 10
RPL28	10.6854	3.4891	2.53453	2.03531	1.9983	NA	2.53453	4.14852	0.8	Ribosomal Protein L28
CEBPD	5.23365	4.74905	2.5142	2.28972	1.20116	NA	2.5142	3.19756	0.8	CCAAT/Enhancer Binding Protein Delta
DBI	9.15888	2.78749	2.49788	2.03531	0.148148	NA	2.49788	3.32554	0.8	Diazepam Binding Inhibitor (GABA Receptor Modulator, Acyl-CoA Binding Protein)
MMP9	3.88559	3.56179	2.48053	2.15503	0.465213	NA	2.48053	2.50963	0.8	Matrix Metallopeptidase 9
SRPK1	2.90758	2.78749	2.28972	2.03531	0	0.166667	2.28972	2.03735	0.8	SRSF Protein Kinase 1
PPP1CB	13.7383	10.6854	3.95089	0.421098	NA	NA	7.31813	7.19892	0.75	Protein Phosphatase 1 Catalytic Subunit Beta
LIPE	13.7383	7.46279	2.3828	0.444444	NA	NA	4.9228	6.00709	0.75	Lipase E, Hormone Sensitive Type
TSC2	6.10592	15.2648	2.18069	1.98797	NA	NA	4.1433	6.38485	0.75	Tuberous Sclerosis 2
PQBP1	6.10592	3.59172	3.4891	1.16303	NA	NA	3.54041	3.58744	0.75	Polyglutamine Binding Protein 1
NCSTN	5.37321	4.36137	2.24955	0.92007	NA	NA	3.30546	3.22605	0.75	Nicastrin
GNG10	7.6324	4.36137	2.16056	0.571429	NA	NA	3.26096	3.68144	0.75	G Protein Subunit Gamma 10
PFDN1	7.12357	3.8162	2.22033	0.436137	NA	NA	3.01827	3.39906	0.75	Prefoldin Subunit 1
CYBB	4.6207	3.05296	2.72916	1.40906	NA	NA	2.89106	2.95297	0.75	Cytochrome B-245, Beta Polypeptide
HRAS	4.88474	3.54537	2.03531	1.05836	NA	NA	2.79034	2.88094	0.75	Harvey Rat Sarcoma Viral Oncogene Homolog
IRF3	3.2878	2.84943	2.2987	1.17547	NA	NA	2.57406	2.40285	0.75	Interferon Regulatory Factor 3
TLN1	4.38033	2.79855	2.28972	0.984826	NA	NA	2.54413	2.61336	0.75	Talin 1
RBM39	5.23365	2.87337	2.18069	0.285714	NA	NA	2.52703	2.64336	0.75	RNA Binding Motif Protein 39
HTRA2	3.56179	2.80542	2.17567	1.85028	NA	NA	2.49055	2.59829	0.75	HtrA Serine Peptidase 2
EXOC8	8.14123	2.64286	2.26791	1.04247	NA	NA	2.45539	3.52362	0.75	Exocyst Complex Component 8
PAN3	2.94769	2.71374	2.03531	0.419491	NA	NA	2.37452	2.02906	0.75	PAN3 Poly(A) Specific Ribonuclease Subunit
WARS	3.66355	2.44237	2.1238	0.577587	NA	NA	2.28308	2.20183	0.75	Tryptophanyl-TRNA Synthetase
TUBA1B	2.81812	2.34843	2.20492	1.52648	NA	NA	2.27667	2.22449	0.75	Tubulin Alpha 1b
SUB1	2.72818	2.22033	2.16662	0.836427	NA	NA	2.19348	1.98789	0.75	SUB1 Homolog, Transcriptional Regulator
RAD23B	12.2118	2.24955	2.03531	0.707933	NA	NA	2.14243	4.30116	0.75	RAD23 Homolog B, Nucleotide Excision Repair Protein
ABCB7	4.57944	2.24482	2.03531	NA	NA	0.1	2.14007	2.23989	0.75	ATP Binding Cassette Subfamily B Member 7
RPS15	2.0698	2.03531	2.03531	0.460824	NA	NA	2.03531	1.65031	0.75	Ribosomal Protein S15
CLC	7.6324	6.71651	4.99575	2.77542	1.05591	0.483637	3.88559	3.94327	0.666667	Charcot-Leyden Crystal Galectin
VPS37C	9.15888	6.10592	3.86708	3.7314	1.14486	0.137931	3.79924	4.02435	0.666667	VPS37C, ESCRT-I Subunit
FKBPL	6.10592	6.10592	4.88474	2.3326	0.8	0.363636	3.60867	3.43214	0.666667	FK506 Binding Protein Like
RENBP	10.6854	4.96106	4.07061	3.05296	0.623053	0.407061	3.56179	3.96669	0.666667	Renin Binding Protein
ITGAM	4.74905	3.59172	3.39218	3.05296	0.799585	0.618321	3.22257	2.70064	0.666667	Integrin Subunit Alpha M
WDR91	10.6854	5.08827	4.07061	2.18891	1.74455	1.07752	3.12976	4.14254	0.666667	WD Repeat Domain 91
LILRA2	6.61475	4.22718	3.41932	2.71374	1.69609	0.519653	3.06653	3.19845	0.666667	Leukocyte Immunoglobulin Like Receptor A2
SYNE3	6.10592	9.15888	3.23255	2.71374	1.01765	0.983157	2.97314	3.86865	0.666667	Spectrin Repeat Containing Nuclear Envelope Family Member 3
PTPRA	7.6324	5.14183	3.4891	2.19813	0.984826	0.662814	2.84361	3.35152	0.666667	Protein Tyrosine Phosphatase, Receptor Type A
SVIP	6.10592	4.88474	2.81812	2.77542	1.12477	0.667033	2.79677	3.06267	0.666667	Small VCP/P97-Interacting Protein
SDR39U1	4.07061	2.93989	2.67804	2.67134	1.05274	0.6601	2.67469	2.34545	0.666667	Short Chain Dehydrogenase/Reductase Family 39U Member 1
BCAS3	3.35826	2.81812	2.71991	2.03531	0.850191	0.678436	2.37761	2.0767	0.666667	Breast Carcinoma Amplified Sequence 3
MPO	4.17774	3.94726	2.43051	2.28972	1.82656	1.30841	2.36012	2.66337	0.666667	Myeloperoxidase
ABI1	7.85047	2.57091	2.46835	2.10096	1.27798	0.929162	2.28466	2.86631	0.666667	Abl Interactor 1
SYNGR1	3.20561	2.57091	2.54413	2.01611	0.142857	0.16	2.28012	1.77327	0.666667	Synaptogyrin 1
RGL2	4.22718	3.05296	2.23884	2.03531	0.505001	0.444444	2.13707	2.08395	0.666667	Ral Guanine Nucleotide Dissociation Stimulator Like 2
GYS1	9.15888	5.66978	2.20852	2.03531	1.59285	0.363636	2.12192	3.50483	0.666667	Glycogen Synthase 1
TCEB1	2.87337	2.28972	2.18069	2.03531	0.4	0.16	2.108	1.65651	0.666667	Transcription Elongation Factor B Subunit 1
VTA1	9.92212	9.15888	6.10592	1.2525	NA	0.333333	6.10592	5.35455	0.6	Vesicle Trafficking 1
PGP	10.6854	6.10592	5.55084	1.42471	0.4	NA	5.55084	4.83337	0.6	Phosphoglycolate Phosphatase
PHB2	7.6324	3.7314	3.66355	0.740112	0.374596	NA	3.66355	3.22841	0.6	Prohibitin 2
ALDH2	6.10592	4.44067	3.59172	1.12918	0.59862	NA	3.59172	3.17322	0.6	Aldehyde Dehydrogenase 2 Family (Mitochondrial)
MIEN1	6.10592	4.36137	3.25649	0.365624	0.666667	NA	3.25649	2.95121	0.6	Migration And Invasion Enhancer 1
CAPNS1	6.10592	3.77986	3.23255	1.56312	0.235294	NA	3.23255	2.98335	0.6	Calpain Small Subunit 1
TRAPPC3	6.10592	4.36137	3.20561	0.846365	0.623053	NA	3.20561	3.02846	0.6	Trafficking Protein Particle Complex 3
LAP3	5.63623	3.23255	3.15144	0.142857	0.666667	NA	3.15144	2.56595	0.6	Leucine Aminopeptidase 3
PTPRE	6.57561	4.07061	3.05296	0.76324	0.25	NA	3.05296	2.94248	0.6	Protein Tyrosine Phosphatase, Receptor Type E
TBC1D9B	7.6324	3.3305	3.05296	1.47828	1.1388	NA	3.05296	3.32659	0.6	TBC1 Domain Family Member 9B
COMMD6	4.99575	4.77855	2.93989	0.351781	0.294261	NA	2.93989	2.67205	0.6	COMM Domain Containing 6
MTCH1	4.96106	3.75749	2.87337	1.16922	0.94747	NA	2.87337	2.74172	0.6	Mitochondrial Carrier 1
CDA	7.3271	5.63623	2.84943	1.14176	0.190476	NA	2.84943	3.429	0.6	Cytidine Deaminase
AHSG	9.92212	8.14123	2.77542	0.984826	0.307692	NA	2.77542	4.42626	0.6	Alpha-2-HS-Glycoprotein
YIF1B	18.3178	5.34268	2.73714	1.35687	1.01765	NA	2.73714	5.75442	0.6	Yip1 Interacting Factor Homolog B, Membrane Trafficking Protein
CRK	3.4891	2.86793	2.67134	0.858645	NA	1	2.67134	2.1774	0.6	V-Crk Avian Sarcoma Virus CT10 Oncogene Homolog
TM9SF2	3.66355	2.69796	2.58327	1.2131	NA	0.0740741	2.58327	2.04639	0.6	Transmembrane 9 Superfamily Member 2
CFD	3.23255	3.05296	2.54413	1.98797	NA	1	2.54413	2.36352	0.6	Complement Factor D (Adipsin)
PSMC4	6.10592	2.81812	2.54413	1.20116	NA	0.0833333	2.54413	2.55053	0.6	Proteasome 26S Subunit, ATPase 4
RNPEP	7.12357	2.77542	2.5142	1.57009	1.20116	NA	2.5142	3.03689	0.6	Arginyl Aminopeptidase
NUDC	5.34268	3.05296	2.49788	0.995039	0.8	NA	2.49788	2.53771	0.6	NudC Nuclear Distribution Protein
TMEM30A	3.39218	2.48053	2.44237	0.939372	NA	0.0655738	2.44237	1.864	0.6	Transmembrane Protein 30A
TRADD	13.7383	2.7007	2.44237	1.18947	0.266667	NA	2.44237	4.0675	0.6	TNFRSF1A Associated Via Death Domain
RFC2	3.8162	2.46835	2.41553	1.96965	1.35687	NA	2.41553	2.40532	0.6	Replication Factor C Subunit 2
PEX11B	4.88474	4.29065	2.39875	1.33567	0.16	NA	2.39875	2.61396	0.6	Peroxisomal Biogenesis Factor 11 Beta
PLSCR1	4.57944	2.80542	2.36946	1.13073	0.82327	NA	2.36946	2.34166	0.6	Phospholipid Scramblase 1
SLC4A1	3.05296	2.44237	2.36358	0.57603	NA	0.307692	2.36358	1.74853	0.6	Solute Carrier Family 4 Member 1 (Diego Blood Group)
CRYL1	6.10592	6.10592	2.36096	0.57243	0.403221	NA	2.36096	3.10969	0.6	Crystallin Lambda 1
NLRX1	9.15888	3.88559	2.31035	0.562387	0.210526	NA	2.31035	3.22555	0.6	NLR Family Member X1
COMMD9	9.15888	3.3305	2.28972	0.5	0.666667	NA	2.28972	3.18915	0.6	COMM Domain Containing 9
HDGFRP2	4.57944	4.31882	2.28972	1.43669	0.571429	NA	2.28972	2.63922	0.6	Hepatoma-Derived Growth Factor-Related Protein 2
PNKP	3.05296	2.3828	2.28972	1.03583	0.8	NA	2.28972	1.91226	0.6	Polynucleotide Kinase 3'-Phosphatase
RHOT2	2.75365	2.30223	2.26791	1.52648	0.285714	NA	2.26791	1.8272	0.6	Ras Homolog Family Member T2
SERINC1	5.34268	2.30668	2.26145	0.964093	0.952697	NA	2.26145	2.36552	0.6	Serine Incorporator 1
ACAD8	3.4891	2.34843	2.24955	1.37876	0.76324	NA	2.24955	2.04581	0.6	Acyl-CoA Dehydrogenase Family Member 8
HMGCL	9.15888	3.21364	2.24299	1.01765	0.968012	NA	2.24299	3.32024	0.6	3-Hydroxymethyl-3-Methylglutaryl-CoA Lyase
CHKB	3.05296	2.24955	2.22033	0.442458	0.209517	NA	2.22033	1.63496	0.6	Choline Kinase Beta
APOD	5.08827	2.71374	2.19813	0.993987	0.153846	NA	2.19813	2.22959	0.6	Apolipoprotein D
RYBP	3.8162	3.05296	2.18069	1.50933	0.108108	NA	2.18069	2.13346	0.6	RING1 And YY1 Binding Protein
NCF1	4.36137	4.07061	2.15503	1.52648	1.46851	NA	2.15503	2.7164	0.6	Neutrophil Cytosolic Factor 1
ZDHHC18	3.66355	2.77542	2.15503	0.835547	0.69887	NA	2.15503	2.02568	0.6	Zinc Finger DHHC-Type Containing 18
ARRB2	3.88559	2.44237	2.11359	1.18014	NA	0.0952381	2.11359	1.94338	0.6	Arrestin Beta 2
HCLS1	8.14123	6.10592	2.10549	1.52648	NA	0.190476	2.10549	3.61392	0.6	Hematopoietic Cell-Specific Lyn Substrate 1
VCP	6.10592	2.86215	2.09346	1.52648	0.4	NA	2.09346	2.5976	0.6	Valosin Containing Protein
IARS	9.15888	4.07061	2.08619	NA	0.333333	0.114286	2.08619	3.15266	0.6	Isoleucyl-TRNA Synthetase
FTO	6.9782	3.05296	2.06524	1.00097	0.285714	NA	2.06524	2.67662	0.6	Fat Mass And Obesity Associated
ARF5	4.07061	2.44237	2.03531	1.43669	NA	0.333333	2.03531	2.06366	0.6	ADP Ribosylation Factor 5
COPB2	7.6324	2.67134	2.03531	1.48202	0.391405	NA	2.03531	2.84249	0.6	Coatomer Protein Complex Subunit Beta 2
MARCKS	5.23365	3.05296	2.03531	1.52648	1.48022	NA	2.03531	2.66572	0.6	Myristoylated Alanine Rich Protein Kinase C Substrate
SRRM1	7.6324	10.6854	2.03531	0.649566	0.235294	NA	2.03531	4.24759	0.6	Serine And Arginine Repetitive Matrix 1
ZNF638	6.10592	4.96106	2.03531	0.524728	0.0952381	NA	2.03531	2.74445	0.6	Zinc Finger Protein 638
NDUFS8	13.7383	7.6324	8.54829	1.07752	0.8	1	4.35496	5.46609	0.5	NADH:Ubiquinone Oxidoreductase Core Subunit S8
PSMC2	12.2118	6.10592	4.82046	1.0619	0.699637	0.639668	2.94118	4.25657	0.5	Proteasome 26S Subunit, ATPase 2
MBOAT7	30.5296	6.10592	3.88559	1.66525	0.400388	0.129032	2.77542	7.1193	0.5	Membrane Bound O-Acyltransferase Domain Containing 7
GSTM2	4.88474	3.51553	3.05296	1.80489	0.744091	0.631647	2.42893	2.43898	0.5	Glutathione S-Transferase Mu 2 (Muscle)
DYRK1A	3.75749	3.42789	3.39218	1.43669	0.222222	0.235294	2.41443	2.07863	0.5	Dual Specificity Tyrosine Phosphorylation Regulated Kinase 1A
DAXX	7.6324	4.22718	3.39218	1.39122	0.097561	0.4	2.3917	2.85676	0.5	Death-Domain Associated Protein
USP19	6.9782	4.66923	2.94769	1.80916	1.22118	0.670162	2.37842	3.04927	0.5	Ubiquitin Specific Peptidase 19
S100A9	6.9782	5.23365	3.05296	1.52648	0.73271	0.102564	2.28972	2.93776	0.5	S100 Calcium Binding Protein A9
GAS7	5.49533	3.52787	3.05296	1.36175	0.89793	0.724431	2.20736	2.51004	0.5	Growth Arrest Specific 7
RBM12	5.08827	4.74905	3.05296	1.35687	1.2438	0.496106	2.20492	2.66451	0.5	RNA Binding Motif Protein 12
FYTTD1	6.10592	4.07061	3.46002	0.944964	0.417499	0.5	2.20249	2.58317	0.5	Forty-Two-Three Domain Containing 1
TMEM41B	7.6324	2.77542	2.57091	1.7871	0.222222	0.5	2.17901	2.58134	0.5	Transmembrane Protein 41B
MCCC1	6.30945	4.74905	2.67134	1.6439	1.58302	0.69782	2.15762	2.94243	0.5	Methylcrotonoyl-CoA Carboxylase 1
TAGLN2	10.6854	8.26095	2.92022	1.27207	0.526372	0.8	2.09614	4.0775	0.5	Transgelin 2
TPD52L2	12.2118	9.15888	2.17099	1.99377	1.40906	0.469686	2.08238	4.56904	0.5	Tumor Protein D52 Like 2
NUP88	6.10592	3.05296	2.15503	1.98244	1.3811	0.173913	2.06874	2.47523	0.5	Nucleoporin 88
ZC3H15	3.95089	3.13124	3.05296	1.07121	0.78099	0.678436	2.06209	2.11096	0.5	Zinc Finger CCCH-Type Containing 15
ABRACL	5.08827	3.35826	2.15503	1.87874	0.910532	0.0754717	2.01689	2.24438	0.5	ABRA C-Terminal Like
