## Supplementary Table 3 for "Linker Histone H1 subtypes specifically regulate neutrophil differentiation"

### Sheet: sgRNAs
gene name	target f	target r	PAM
HIST1H1E	GAAGAAGCCCAAGAAGGCGA	TCGCCTTCTTGGGCTTCTTC	CGG
HIST1H1C	GGTTGTCAAGCCTAAGAAGG	CCTTCTTAGGCTTGACAACC	CGG
HIST1H1C	GGCCGCCTTCTTCTTTACAG	CTGTAAAGAAGAAGGCGGCC	GGG
HIST1H1A	GAAAAAGGCTAAAAAGCCTG	CAGGCTTTTTAGCCTTTTTC	CGG
HIST1H1B	CGCTGCTAAGCGCAAAGCGA	TCGCTTTGCGCTTAGCAGCG	CGG
HIST1H1D	AGGCGGCCAAGCCTAAGTCG	CGACTTAGGCTTGGCCGCCT	GGG
GATA1	CCCCTAGATTGTCAGTAAAC	GTTTACTGACAATCTAGGGG	GGG
GATA1	AACTGTGTGTCCCACCCGCG	CGCGGGTGGGACACACAGTT	AGG
GATA2	ATGGCGCCGAAACGCCAACG	CGTTGGCGTTTCGGCGCCAT	GGG
GATA2	ACTACCCCCCGCGGAAGATG	CATCTTCCGCGGGGGGTAGT	AGG
scrambled	CTAAGGTTAAGTCGCCCTCG	CGAGGGCGACTTAACCTTAG

### Sheet: primers for clone sequencing
gene name	5' sequence	3' sequence	overhang for all 5' primers	overhang for all 3' primers
HIST1H1E	CGTCGGGTTCCTTCAAACTCAAC	TCGCCTTTTTCGGGCTTTTCGCT	ACACTCTTTCCCTACACGACGctcttccgatct	TGACTGGAGTTCAGACGTGTGctcttccgatct
HIST1H1C	CCACTGTAACCAAGAAAGTGGCT	CAGGGCAGAACAAGAAAAGGCAG	overhangs described by schmid-burgk et al., 2014
HIST1H1C	CGCTCTATATATACAGCGGCCCT	AGCCAGAGAAACTCCGCTACGCT	2nd primers for sequencing described by schmid-burgk et al., 2014
HIST1H1A	GGCGCCTCAAAGGTGGCTACA	CGCCTTGGGTTTTACAGCCTTAG
HIST1H1B	CTTCTAGCAGTTTCTTGCCACCA	ATTCTTCTCCACGTCGTAGCCAC
HIST1H1D	CGCTACCCCGAAGAAAAGCATCA	CCCCTCCAAAAAGCTTCAGCTCT

### Sheet: qRT-PCR primers
gene name	primer f	primer r
b-microglobulin	CTCCGTGGCCTTAGCTGTG	TTTGGAGTACGCTGGATAGCCT
MPO	GTGGGGCTGAGGTACAAAGG	AGGACAGCTGGAGCAGCA
AQP9	GGTCATCACTATCAATGTTGGA	TGATGTGACCACCAGAGAC
HIST1H1A (H1.1)	GCAGACAAAGGGTACCGGAG	GACGCTCTTTTTGCTAGCCC
HIST1H1C (H1.2)	GGAAGCCAAGCCCAAGGTTA	AGCGCTCTTCTTCGGAGTTG
HIST1H1D (H1.3)	CAGTTTGAGATTACTTATTGTCTTTTCTG	GCAGGAATGGTAGGAGCAAG
HIST1H1E (H1.4)	CGTATCTTTGGCCGCTCTCA	GCTCTTGAGACCCAGCTTGA
HIST1H1B (H1.5)	TCGAGCTTATTCTCTTCTAGCAG	CTTCTTAGCCGGGGATTTCT
H1F0 (H1.0)	CTCAAGCAGACCAAAGGGGT	TTTGGCGTGGCTACCTTCTT
H1FX (H1X)	TGGTGGAGACCATCCGTAGG	TCGAACCACGGAACCTTCTT

### Sheet: antibody lot no.
antigen	species	catalog no.	lot no.
H1.2	human	PA5-32009	RK2200901B
H1.4	human	41328S	1
MPO	human	A0398
Histone H3	human	ab1791
Cd11b	human	557321	8334634
Cd11b	mouse	562605	5300879
Ly-6G	mouse	551461	4246573
SiglecF	mouse	565527	7244817
Cd45	mouse	561487	8116601/7137971
Cd3	mouse	561798	7222701
Cd4	mouse	552775	6214844
Cd8a	mouse	561093	8099799
Cd115	mouse	565249	6050996/6286744
Gr1	mouse	561103	7076948
